# Astatine-211 injury induces an immunostimulatory melanoma-cell state and promotes systemic antitumor immunity

**DOI:** 10.64898/2026.10.22.760895

**Authors:** Koki Mayusumi, Soichiro Magara, Xuhao Huang, Kazuko Kaneda-Nakashima, Kazuhiro Ooe, Masashi Murakami, Atsushi Toyoshima, Hiromitsu Haba, Xiaojie Yin, Koichi Fukase, Atsushi Shimoyama, Kazuya Kabayama

## Abstract

Targeted alpha therapy is generally evaluated by absorbed dose and direct tumor-cell killing, but whether alpha-particle-injured tumor cells can induce systemic antitumor immunity remains poorly defined. We investigated the immunogenic consequences of astatine-211 (²¹¹At) injury in a prophylactic melanoma vaccination–challenge model. B16F10 cells were exposed ex vivo to ²¹¹At, etoposide, or ultraviolet irradiation under conditions that reduced viable-cell counts at 24 h to approximately 40% of untreated controls. Injured cells were administered subcutaneously to syngeneic C57BL/6J mice before intravenous challenge with viable B16F10 cells. Vaccination with cells exposed to 1 MBq/mL ²¹¹At suppressed pulmonary metastasis, reduced regulatory T-cell proportions, and elicited tumor-reactive interferon-γ responses and antibodies. Transcriptomic profiling revealed enrichment of type I interferon, inflammatory, and chemokine-related signatures, together with suppression of cell-cycle, translation, and metabolic programs. At the cellular level, ²¹¹At injury was accompanied by γH2AX accumulation, G2/M arrest, increased reactive oxygen species and cytosolic double-stranded DNA, and senescence-like changes. These features arose without consistent increases in classical damage-associated molecular patterns or prominent induction of senescence-associated secretory phenotype factors at 1 MBq/mL. In vivo pharmacologic inhibition of stimulator of interferon genes (STING) signaling attenuated the antimetastatic effect of vaccination. Together, these findings demonstrate that ²¹¹At injury can generate an immunostimulatory tumor-cell state characterized by DNA damage and altered inflammatory signaling. STING contributes to the resulting immune protection, highlighting immunogenic tumor-cell conversion as a consideration in the design of targeted alpha therapies.
