## Supplemental Table S2 for "Astatine-211 injury induces an immunostimulatory melanoma-cell state and promotes systemic antitumor immunity"

### Sheet: Table S2
No.	Functional category	Gene set collection	Gene set	Direction of enrichment	Size	ES	NES	Nominal P value	FDR q value	FWER P value	Rank at maximum ES	Leading edge	Core gene count	Brief interpretation
1	Immune/inflammatory response	MSigDB Hallmark (H)	HALLMARK_INTERFERON_ALPHA_RESPONSE	Enriched in 211At-treated cells	91	0.434	1.753	0	0.0101	0.007	2661	tags=30%, list=12%, signal=34%	27	Type I interferon-associated transcriptional response
2	Immune/inflammatory response	MSigDB Hallmark (H)	HALLMARK_INFLAMMATORY_RESPONSE	Enriched in 211At-treated cells	195	0.344	1.525	0	0.0324	0.037	2661	tags=18%, list=12%, signal=21%	35	Inflammatory response
3	Immune/inflammatory response	MSigDB Hallmark (H)	HALLMARK_INTERFERON_GAMMA_RESPONSE	Enriched in 211At-treated cells	181	0.305	1.391	0	0.0596	0.121	2661	tags=22%, list=12%, signal=25%	40	IFN-gamma-like response and antigen-presentation tendency
4	Immune/inflammatory response	MSigDB Hallmark (H)	HALLMARK_IL6_JAK_STAT3_SIGNALING	Enriched in 211At-treated cells	85	0.334	1.343	0.00826	0.056	0.156	1898	tags=18%, list=9%, signal=19%	15	IL-6/JAK/STAT3 tendency
5	Chemokine/immune regulation	MSigDB C2:CP:Reactome	REACTOME_CHEMOKINE_RECEPTORS_BIND_CHEMOKINES	Enriched in 211At-treated cells	48	0.545	1.972	0	0.013	0.064	5989	tags=54%, list=27%, signal=74%	26	Chemokine-related pathway
6	Chemokine/immune regulation	MSigDB C2:CP:Reactome	REACTOME_IMMUNOREGULATORY_INTERACTIONS_BETWEEN_A_LYMPHOID_AND_A_NON_LYMPHOID_CELL	Enriched in 211At-treated cells	83	0.497	1.972	0	0.0104	0.064	4733	tags=40%, list=22%, signal=50%	33	Lymphoid/non-lymphoid immune interaction
7	Chemokine/immune regulation	MSigDB C2:CP:Reactome	REACTOME_COMPLEMENT_CASCADE	Enriched in 211At-treated cells	49	0.485	1.767	0.00546	0.0401	0.475	5114	tags=47%, list=23%, signal=61%	23	Complement/inflammatory programme
8	Proliferation/cell cycle	MSigDB Hallmark (H)	HALLMARK_MYC_TARGETS_V1	Enriched in untreated cells (negatively enriched after 211At treatment)	174	-0.738	-2.475	0	0	0	3578	tags=63%, list=16%, signal=75%	110	MYC-dependent proliferation programme
9	Proliferation/cell cycle	MSigDB Hallmark (H)	HALLMARK_E2F_TARGETS	Enriched in untreated cells (negatively enriched after 211At treatment)	188	-0.67	-2.269	0	0	0	4607	tags=63%, list=21%, signal=79%	118	G1/S and DNA-replication-associated programme
10	Proliferation/cell cycle	MSigDB Hallmark (H)	HALLMARK_G2M_CHECKPOINT	Enriched in untreated cells (negatively enriched after 211At treatment)	178	-0.629	-2.142	0	0	0	3072	tags=47%, list=14%, signal=54%	84	G2/M-associated cell-cycle programme
11	Proliferation/cell cycle	MSigDB C2:CP:Reactome	REACTOME_DNA_REPLICATION	Enriched in untreated cells (negatively enriched after 211At treatment)	111	-0.712	-2.298	0	0	0	4421	tags=73%, list=20%, signal=91%	81	DNA replication
12	Proliferation/cell cycle	MSigDB C2:CP:Reactome	REACTOME_CELL_CYCLE_MITOTIC	Enriched in untreated cells (negatively enriched after 211At treatment)	427	-0.628	-2.219	0	0	0	4850	tags=61%, list=22%, signal=77%	260	Mitotic cell-cycle progression
13	Proliferation/cell cycle	MSigDB C2:CP:Reactome	REACTOME_G2_M_CHECKPOINTS	Enriched in untreated cells (negatively enriched after 211At treatment)	111	-0.67	-2.166	0	0	0	2547	tags=47%, list=12%, signal=53%	52	G2/M checkpoints
14	DNA repair/checkpoint	MSigDB Hallmark (H)	HALLMARK_DNA_REPAIR	Enriched in untreated cells (negatively enriched after 211At treatment)	141	-0.638	-2.126	0	0	0	4880	tags=59%, list=22%, signal=75%	83	DNA-repair programme
15	DNA repair/checkpoint	MSigDB C2:CP:Reactome	REACTOME_NUCLEOTIDE_EXCISION_REPAIR	Enriched in untreated cells (negatively enriched after 211At treatment)	99	-0.668	-2.139	0	0	0	4369	tags=61%, list=20%, signal=75%	60	Nucleotide-excision repair
16	DNA repair/checkpoint	MSigDB C2:CP:Reactome	REACTOME_TRANSCRIPTION_COUPLED_NUCLEOTIDE_EXCISION_REPAIR_TC_NER	Enriched in untreated cells (negatively enriched after 211At treatment)	71	-0.7	-2.157	0	0	0	4485	tags=62%, list=20%, signal=78%	44	Transcription-coupled NER
17	DNA repair/checkpoint	MSigDB C2:CP:Reactome	REACTOME_P53_DEPENDENT_G1_DNA_DAMAGE_RESPONSE	Enriched in untreated cells (negatively enriched after 211At treatment)	46	-0.735	-2.118	0	0	0	2547	tags=72%, list=12%, signal=81%	33	p53-dependent G1 DNA-damage response
18	DNA repair/checkpoint	MSigDB C2:CP:Reactome	REACTOME_G1_S_DNA_DAMAGE_CHECKPOINTS	Enriched in untreated cells (negatively enriched after 211At treatment)	58	-0.693	-2.044	0	0	0	2547	tags=62%, list=12%, signal=70%	36	G1/S DNA-damage checkpoints
19	DNA repair/checkpoint	MSigDB C5:GO Biological Process	GOBP_POSITIVE_REGULATION_OF_DNA_REPAIR	Enriched in untreated cells (negatively enriched after 211At treatment)	127	-0.604	-2.001	0	0.000338	0.014	3654	tags=42%, list=17%, signal=50%	53	Positive regulation of DNA repair
20	Translation/mRNA processing	MSigDB C2:CP:Reactome	REACTOME_RIBOSOME_ASSOCIATED_QUALITY_CONTROL	Enriched in untreated cells (negatively enriched after 211At treatment)	110	-0.819	-2.662	0	0	0	2547	tags=73%, list=12%, signal=82%	80	Ribosome-associated quality control
21	Translation/mRNA processing	MSigDB C2:CP:Reactome	REACTOME_TRANSLATION	Enriched in untreated cells (negatively enriched after 211At treatment)	250	-0.74	-2.56	0	0	0	3636	tags=64%, list=17%, signal=76%	160	Translation
22	Translation/mRNA processing	MSigDB C2:CP:Reactome	REACTOME_EUKARYOTIC_TRANSLATION_INITIATION	Enriched in untreated cells (negatively enriched after 211At treatment)	93	-0.813	-2.571	0	0	0	2007	tags=67%, list=9%, signal=73%	62	Translation initiation
23	Translation/mRNA processing	MSigDB C2:CP:Reactome	REACTOME_MRNA_SPLICING	Enriched in untreated cells (negatively enriched after 211At treatment)	188	-0.749	-2.555	0	0	0	3230	tags=64%, list=15%, signal=75%	120	mRNA splicing
24	Translation/mRNA processing	MSigDB C5:GO Biological Process	GOBP_CYTOPLASMIC_TRANSLATION	Enriched in untreated cells (negatively enriched after 211At treatment)	176	-0.686	-2.285	0	0	0	2512	tags=48%, list=11%, signal=53%	84	Cytoplasmic translation
25	Translation/mRNA processing	MSigDB C5:GO Biological Process	GOBP_MITOCHONDRIAL_TRANSLATION	Enriched in untreated cells (negatively enriched after 211At treatment)	122	-0.686	-2.254	0	0	0	4786	tags=62%, list=22%, signal=79%	76	Mitochondrial translation
26	Metabolism	MSigDB Hallmark (H)	HALLMARK_OXIDATIVE_PHOSPHORYLATION	Enriched in untreated cells (negatively enriched after 211At treatment)	179	-0.677	-2.28	0	0	0	2705	tags=47%, list=12%, signal=53%	84	Oxidative phosphorylation
27	Metabolism	MSigDB Hallmark (H)	HALLMARK_GLYCOLYSIS	Enriched in untreated cells (negatively enriched after 211At treatment)	194	-0.561	-1.897	0	0	0	3014	tags=31%, list=14%, signal=36%	60	Glycolysis
28	Metabolism	MSigDB Hallmark (H)	HALLMARK_MTORC1_SIGNALING	Enriched in untreated cells (negatively enriched after 211At treatment)	185	-0.543	-1.829	0	0.000392	0.004	3147	tags=44%, list=14%, signal=51%	81	mTORC1 signalling
29	Metabolism	MSigDB C5:GO Biological Process	GOBP_PROTON_MOTIVE_FORCE_DRIVEN_ATP_SYNTHESIS	Enriched in untreated cells (negatively enriched after 211At treatment)	42	-0.803	-2.291	0	0	0	2604	tags=76%, list=12%, signal=86%	32	Proton-motive-force-driven ATP synthesis
30	Metabolism	MSigDB C5:GO Biological Process	GOBP_ELECTRON_TRANSPORT_CHAIN	Enriched in untreated cells (negatively enriched after 211At treatment)	89	-0.685	-2.169	0	0	0	3174	tags=54%, list=14%, signal=63%	48	Electron transport chain
31	Metabolism	MSigDB C5:GO Biological Process	GOBP_ATP_SYNTHESIS_COUPLED_ELECTRON_TRANSPORT	Enriched in untreated cells (negatively enriched after 211At treatment)	66	-0.7	-2.146	0	0	0	2604	tags=52%, list=12%, signal=58%	34	ATP synthesis coupled electron transport
32	Senescence/SASP	MSigDB C2:CP:Reactome	REACTOME_SENESCENCE_ASSOCIATED_SECRETORY_PHENOTYPE_SASP	Enriched in untreated cells (negatively enriched after 211At treatment)	37	-0.642	-1.801	0.00132	0.00109	0.209	2810	tags=54%, list=13%, signal=62%	20	Mature SASP programme was not induced at 24 h
33	Senescence/SASP	MSigDB C2:CP:Reactome	REACTOME_CELLULAR_SENESCENCE	Enriched in untreated cells (negatively enriched after 211At treatment)	89	-0.556	-1.748	0	0.00256	0.46	3072	tags=42%, list=14%, signal=48%	37	Cellular senescence gene set; negative at 24 h
34	Senescence/SASP	MSigDB C5:GO Biological Process	GOBP_CELLULAR_SENESCENCE	Enriched in untreated cells (negatively enriched after 211At treatment)	82	-0.479	-1.493	0.007	0.0979	1	4839	tags=44%, list=22%, signal=56%	36	Cellular senescence tendency
35	Senescence/SASP	MSigDB C2:CP:Reactome	REACTOME_DNA_DAMAGE_TELOMERE_STRESS_INDUCED_SENESCENCE	Enriched in untreated cells (negatively enriched after 211At treatment)	27	-0.543	-1.422	0.0588	0.0649	1	2026	tags=33%, list=9%, signal=37%	9	DNA-damage/telomere-stress senescence tendency
